# Purification of micrococcal nuclease (MNase) for use in ribosomal profiling of high-salinity extremophiles

**DOI:** 10.1101/2024.10.03.616411

**Authors:** Pavlina Gregorova, Matthew Isada, Jocelyne DiRuggiero, L. Peter Sarin

**Affiliations:** RNAcious Laboratory, Molecular and Integrative Biosciences Research Programme, Faculty of Biological and Environmental Sciences, University of Helsinki, Viikinkaari 9B, 00790 Helsinki, Finland; Department of Biology, Johns Hopkins University, 3400 N. Charles St., 235 Mudd Hall, Baltimore, MD 21218 Baltimore, Maryland, USA

**Keywords:** Micrococcal nuclease, S7, MNase, ribosome profiling, haloarchaea, halophiles, archaea

## Abstract

Nucleases, i.e. enzymes that catalyze the hydrolysis of phosphodiester bonds in nucleic acids, are essential tools in molecular biology and biotechnology. *Staphylococcus aureus nuclease (M*Nase) is particularly interesting due to its thermostability and Ca^2+^-dependence, making it the prime choice for applications where nuclease modulation is critical, such as ribosome profiling in bacteria and halophilic archaea. The latter poses a technical and economical challenge: high salt reaction conditions are essential for maintaining ribosome integrity but negatively impact the MNase activity, necessitating using large amounts of nuclease to achieve efficient cleavage. Here, we set out to generate an optimized production protocol for two forms of MNase — fully processed MNaseA and the 19 amino acid propeptide-containing MNaseB — and to biochemically benchmark them against a commercial nuclease. Our results show that both MNases are highly active in normal reaction conditions, but MNaseA maintains higher enzymatic activity in high salt concentrations than MNaseB. MNaseA also retains >90% of its activity after multiple freeze-thaw cycles when stored at -80 °C in a buffer containing 5% glycerol. Importantly, ribosome profiling experiments in the haloarchaeon *Haloferax volcanii demonstrate*d that MNaseA produces ribosome footprints and hallmarks of active translation highly comparable to those obtained with the commercial nuclease, making it a suitable alternative for high-salt ribosome profiling applications. In conclusion, our method can be easily implemented for efficient MNaseA production, thereby providing access to an effective, robust, and cost-efficient alternative to commercial nucleases, as well as facilitating future translation studies into halophilic organisms.
