## Supporting Tables for "Purification of micrococcal nuclease (MNase) for use in ribosomal profiling of high-salinity extremophiles"

### Sheet: S1 - MNase_synthetic gene
Table S1 - Sequence of the MNaseB synthetic gene
Name	Sequence
MNaseB_synthetic_gene	AGATCTCGATCCCGCGAAATTAATACGACTCACTATAGGGGAATTGTGAGCGGATAACAATTCCCCTCTAGAAATAATTTTGTTTAACTTTAAGAAGGAGATATACCATGAAGAAAACGGCAATAGCGATTGCCGTCGCGTTAGCCGGATTTGCTACAGTTGCACAGGCGAGTCAGACGGATAACGGCGTAAACAGAAGTGGTTCAGAAGATCCAACCGTGTATTCTGCGACTTCGACCAAGAAATTACATAAGGAACCTGCAACTTTAATCAAAGCTATAGATGGTGATACTGTGAAGCTGATGTATAAAGGGCAGCCGATGACGTTCAGACTGCTTCTGGTTGATACACCTGAGACAAAACACCCAAAAAAGGGGGTCGAAAAATATGGGCCGGAAG…

### Sheet: S2 - SignalP-output
Table S2 - Signal peptide cleavage prediction for MNaseA and MNaseB using SignalP software
# SignalP-6.0	Organism: Other
# ID	Prediction	OTHER	SP(Sec/SPI)	LIPO(Sec/SPII)	TAT(Tat/SPI)	TATLIPO(Sec/SPII)	PILIN(Sec/SPIII)	CS Position
MNaseA	SP	0.000254	0.99905	0.000206	0.000192	0.000159	0.000146	CS pos: 21-22. Pr: 0.9791
MNaseB	SP	0.000187	0.999187	0.000156	0.000179	0.000144	0.000149	CS pos: 21-22. Pr: 0.9796

### Sheet: S3 - Nanodrop_vs_Qubit
Table S3 - Comparison of RNA concentrations from resuspended H. volcanii ribosome pellets using quantification by Nanodrop (absorbance) and Qubit (fluorescence).
		Biological rep. 1	Biological Rep. 2
Nanodrop	sample [RNA] (ng/uL)	1116.7 ± 36.2	1170.0 ± 183.8
Nanodrop	RNA yield (ug)	1005.0 ± 32.6	1053.0 ± 165.4
Qubit	sample [RNA] (ng/uL)	93 ± 9	108 ± 4
Qubit	RNA yield (ug)	83 ± 8	97 ± 3
	Nanodrop:Qubit yield ratio	12 ± 1	11 ± 2
Table S3. This comparison was performed for two biological replicates. Cell cultures were frozen, spiked with anisomycin and cryomilled, as described in Materials and Methods. Three ribosome pellets were harvested per replicate and resuspended in a total of 900 µL of Hv lysis buffer. The RNA concentration for each replicate was measured by both Nanodrop and Qubit in triplicate (technical replicat…

### Sheet: S4 - RP_RNA_MNase_calculations
Table S4 - Conversion between RNA measurement by Qubit and Nanodrop
Conversion factors
Qubit (ng/uL) -> Nanodrop (ng/uL)	11.5
Nanodrop (AU) -> Nanodrop (ng/uL)	40
Qubit (ng/uL) -> Nanodrop (AU)	0.2875
Publication	Resuspension volume (uL)	Nanodrop A260 (AU)	Qubit [RNA] (ng/uL)	Qubit RNA yield (ug)	Calculated Nanodrop [RNA] (ng/uL)	Calculated Nanodrop RNA yield (ug)	MNase units per reaction (U)	MNase:RNA ratio by Qubit RNA yield (U / ug)	MNase:RNA ratio by calculated Nanodrop RNA yield (U / ug)
Mohammad_et_al_2019_Ecoli	200	18	N/A	N/A	720	144	1500	N/A	10
Gelsinger_et_al_2020_Hvolcanii	300	20	N/A	N/A	800	240	12000	N/A	50
Gregorova_et_al_2024_Hvolcanii_biorep1	300	N/A	80.9	24.3	920	276	6067.5	250	22
Gregorova_et_al_2024_Hvolcanii_biorep2	300	N/A	70	21	805	242	5250	250	22
Gregorova_et_al_2024_Hvolcanii_biorep3	295	N/A	74.4	21.9	856	253	5487	250	22

### Sheet: S5 - Primers
Table S5 - List of used primers
No.	Name	Sequence (5'->3')	Purpose
1	MNase_del_fw	GCGACTTCGACCAAGAAATTAC	site-directed mutagenesis of MNaseB to MNaseA
2	MNase_del_rev	CGCCTGTGCAACTGTAGC	site-directed mutagenesis of MNaseB to MNaseA
3	RT primer NI-NI-9	[Phos]AGATCGGAAGAGCGTCGTGTAGGGAAAGAGTGTAGATCTCGGTGGTCGC[iSp18]CACTCA[iSp18]TTCAGACGTGTGCTCTTCCGATCTATTGATGGTGCCTACAG	reverse transcription (Ribo-seq library)
4	Forward NI-NI-2	AATGATACGGCGACCACCGAGATCTACAC	Library amplification/barcoding (Ribo-seq library)
5	Reverse NI-NI-X	CAAGCAGAAGACGGCATACGAGATNNNNNNGTGACTGGAGTTCAGACGTGTGCTCTTCCG	Library amplification/barcoding (Ribo-seq library)
6	NI-NI-3	ACGACT	Library amplification/barcoding (Ribo-seq library)
7	NI-NI-5	ATCAGT	Library amplification/barcoding (Ribo-seq library)
8	NI-NI-6	CAGCAT	Library amplification/barcoding (Ribo-seq library)
9	NI-NI-7	CGACGT	Library amplification/barcoding (Ribo-seq library)
10	NI-NI-11	GCAGCT	Library amplification/barcoding (Ribo-seq library)
11	NI-NI-13	TACGAT	Library amplification/barcoding (Ribo-seq library)
	Legend:	NNNNNN is i7 index
